# Disease modification upon brief exposure to tofacitinib during chronic epilepsy

**DOI:** 10.1101/2023.08.07.552299

**Authors:** Olivia R. Hoffman, Jennifer L. Koehler, Jose Ezekiel Clemente Espina, Anna M. Patterson, Emily S. Gohar, Emanuel Coleman, Barry A. Schoenike, Claudia Espinosa-Garcia, Felipe Paredes, Nicholas H. Varvel, Raymond J. Dingledine, Jamie L. Maguire, Avtar S. Roopra

## Abstract

All current drug treatments for epilepsy, a neurological disorder affecting over 50 million people(*1, 2*) merely treat symptoms, and a third of patients do not respond to medication. There are no disease modifying treatments that may be administered briefly to patients to enduringly eliminate spontaneous seizures and reverse cognitive deficits(*3, 4*). Applying network approaches to rodent models and human temporal lobectomy samples at both whole tissue and single-nuclei resolutions, we observe the well-characterized pattern of rapid induction and subsequent quenching exhibited of the JAK/STAT pathway within days of epileptogenic insult. This is followed by a resurgent activation weeks to months later with the onset of spontaneous seizures. Targeting the first wave of activation after epileptic insult does not prevent disease. However, brief inhibition of the second wave with CP690550 (Tofacitinib) (*5, 6*) enduringly suppresses seizures, rescues deficits in spatial memory, and alleviates epilepsy-associated histopathological alterations. Seizure suppression lasts for at least 2 months after the final dose. Using discovery-based transcriptomic analysis across models of epilepsy and validation of putative mechanisms with human data, we demonstrate a powerful approach to identifying disease modifying targets; this may be useful for other neurological disorders. With this approach, we find that reignition of inflammatory JAK/STAT3 signaling in chronic epilepsy opens a window for disease modification with the FDA-approved, orally available drug CP690550.
