## Supplementary material for "Disease modification upon brief exposure to tofacitinib during chronic epilepsy": SRS_data

### Sheet: Paired data
Vehicle
Paired data: Seizure Frequency (avg. # of seizures/day)							Paired data: Seizure Burden (avg. burden/day)
Animal	Pre-Vehicle	Vehicle	2wk. post-Veh	1mo. post-Veh	2mo. post-Veh		Animal	Pre-Vehicle	Vehicle	2wk. post-Veh	1mo. post-Veh	2mo. post-Veh
1	0.4	0.5	Harvested on final day of treatment				1	2.97949	5.06773	Harvested on final day of treatment
2	0.266667	0.1	Harvested on final day of treatment				2	2.54682	1.30806	Harvested on final day of treatment
3	0.466667	0.4	Harvested on final day of treatment				3	4.75927	4.00842	Harvested on final day of treatment
4	0.133333	0	Harvested on final day of treatment				4	0.633058	0	Harvested on final day of treatment
5	0.533333	0.4	Harvested on final day of treatment				5	3.546	3.38377	Harvested on final day of treatment
6	0.4	0	Harvested on final day of treatment				6	2.93946	0	Harvested on final day of treatment
7	0.466667	0.7	0.7	Harvested 2wk. PW			7	3.1395	3.04466	2.74869	Harvested 2wk. PW
8	0.333333	1.4	0.4	Harvested 2wk. PW			8	2.0859	10.8197	3.33247	Harvested 2wk. PW
9	0.533333	0.7	0.5	Harvested 2wk. PW			9	1.78168	3.09881	3.90901	Harvested 2wk. PW
10	0.4	0.5	0.6	Harvested 2wk. PW			10	2.74168	2.52267	3.38784	Harvested 2wk. PW
11	0.933333	0.7	1.6	Harvested 2wk. PW			11	4.73456	4.64753	8.61589	Harvested 2wk. PW
12	0.8	0.6	1.2	0.6	1		12	5.16073	3.94804	7.39859	3.62687	5.04145
13	0.333333	2.6	0.8	2.4	3		13	4.31849	16.7981	5.20759	15.0484	15.0273
14	0.733333	0.6	0.3	0.6	1.6		14	2.2555	3.23697	1.4471	5.9487	9.01475
15	0.266667	0.5	0.2	0.4	0.4		15	1.33085	2.94832	1.44825	3.08341	2.57661
16	0.133333	0.3	0.4	0.8	1		16	0.679962	2.19228	1.30733	3.47988	6.37736
17	0.0666667	0.3	0.4	0.8	1.4		17	0.282828	2.04025	1.85964	9.13695	7.83961
18	0.2	0.3	0.444444	0.2	0.4		18	0.832374	2.63977	4.04932	1.17073	2.60011
19	0.3	0.2	0.5	0.2	0.4		19	2.12632	2.40978	6.39719	0.878049	2.72727
20	0.5	0.1	0.2	0.6	0.4		20	2.3987	0.558824	0.982084	4.1553	3.18182
21	0.4	1.2	2	1.2	0.4		21	2.34478	12.6977	19.2227	10.6422	2.16244
22	1.4	0.7	0.3	0.2	1.4		22	10.9043	6.18023	2.7251	2.4	7.90331
23	0.2	0.5	0.1	0	1.2		23	1.17304	4.45692	1.0689	0	6.11582
24	0.2	0.2	0.7	0.4	0.6		24	3.66198	3.60664	7.87105	3.10585	5.09752
25	0.533333	0.2	0.4	0.4	0.6		25	4.65409	1.63681	2.8	3.2472	2.52753
26	0.2	0.1	0.7	0.4	0.8		26	1.75052	0.657534	6.95466	2.53061	5.69192
Mean	0.428205	0.530769	0.622222	0.613333	0.973333		Mean	2.91392	3.99652	4.63667	4.56361	5.59232
SD	0.288088	0.538716	0.477621	0.57801	0.700476		SD	2.13302	3.88812	4.20164	4.07709	3.4413
CP690550
Paired data: Seizure Frequency (avg. # of seizures/day)							Paired data: Seizure Frequency (avg. burden/day)
Animal	Pre-CP	CP	2wk. post-CP	1mo. post-CP	2mo. post-CP	Mean_FC (CP/Pre-CP)	Animal	Pre-CP	CP	2wk. post-CP	1mo. post-CP	2mo. post-CP	Mean_FC (CP/Pre-CP)
1	0.2	0	Harvested on final day of treatment			0	1	1.34592	0	Harvested on final day of treatment			0
2	0.533333	0.2	Harvested on final day of treatment			0.375	2	4.10595	1.21983	Harvested on final day of treatment			0.297087
3	0.8	0.1	Harvested on final day of treatment			0.125	3	9.62462	0.576	Harvested on final day of treatment			0.0598465
4	0.0666667	0	Harvested on final day of treatment			0	4	0.544118	0	Harvested on final day of treatment			0
5	0.4	0	Harvested on final day of treatment			0	5	2.86857	0	Harvested on final day of treatment			0
6	0.533333	0.8	Harvested on final day of treatment			1.5	6	6.30007	6.88166	Harvested on final day of treatment			1.09231
7	0.466667	0.2	Harvested on final day of treatment			0.428571	7	4.75145	1.05775	Harvested on final day of treatment			0.222617
8	2.06667	2.3	0.8	Harvested 2wk. PW		1.1129	8	9.0438	8.88436	2.24186	Harvested 2wk. PW		0.98237
9	0.733333	0	0.3	Harvested 2wk. PW		0	9	2.56352	0	1.69271	Harvested 2wk. PW		0
10	1.13333	0.4	0.2	Harvested 2wk. PW		0.352941	10	7.0017	2.07147	0.838509	Harvested 2wk. PW		0.295853
11	0.533333	0.2	0	Harvested 2wk. PW		0.375	11	4.93375	0.857143	0	Harvested 2wk. PW		0.173731
12	0.266667	0	0	Harvested 2wk. PW		0	12	1.23195	0	0	Harvested 2wk. PW		0
13	0.2	0	0	Harvested 2wk. PW		0	13	0.886496	0	0	Harvested 2wk. PW		0
14	0.8	0.1	0.2	0	0.2	0.125	14	4.183	0.265193	0.763519	0	0.77027	0.0633979
15	0.466667	0	0	0	0	0	15	2.9686	0	0	0	0	0
16	0.133333	0	0	0	0	0	16	0.841798	0	0	0	0	0
17	0.333333	0	0	0	0	0	17	1.60277	0	0	0	0	0
18	0.4	0.4	0.2	0.4	0.2	1	18	2.67138	1.83587	1.13977	2.59574	1.59292	0.687238
19	0.2	0	0	0	0	0	19	1.30792	0	0	0	0	0
20	0.6	0.2	0	1	0.2	0.333333	20	4.52874	0.926344	0	6.41663	1.18182	0.204548
21	0.2	0	0	0	0	0	21	0.735484	0	0	0	0	0
22	0.2	0	0	0	0	0	22	0.943742	0	0	0	0	0
23	0.266667	0.1	0.1	0	0	0.375	23	1.82464	0.807692	0.810811	0	0	0.442658
24	0.466667	0	0	0.2	0	0	24	3.29977	0	0	1.27059	0	0
25	0.2	0	0	0	0.4	0	25	1.19814	0	0	0	2.49102	0
Mean	0.488	0.2	0.1	0.133333	0.0833333		Mean	3.25232	1.01533	0.415955	0.856913	0.503002
SD	0.414425	0.476095	0.2	0.299495	0.133712		SD	2.5635	2.17401	0.686827	1.92386	0.836467
