## Supplementary material for "Disease modification upon brief exposure to tofacitinib during chronic epilepsy": mouse_human_clusters_comparisons

### Sheet: Fisher exact test results
Red text indicates the best human cluster overlap for each mouse cluster. The prefixes "h" and "m" indicate mouse versus human clusters.
Query List	Test List	Test Genes	Query genes	Overlap	Odds Ratio	Raw P-Value	Rank	P_adjusted	minus logp	Score	Matching Genes
mblack	human_black	771	436	28	1.98487	0.00124581	31	0.00522438	2.28197	13.2748	['RPL7A', 'LGALS3', 'RSU1', 'RHOA', 'KCNIP3', 'SGCB', 'CDC42', 'LMO2', 'CNIH4', 'PNRC2', 'CCNG1', 'FMNL2', 'AKAP12', 'SCG3', 'SERP1', 'HAT1', 'RPS2', 'ARFIP1', 'KPNB1', 'CYB5A', 'ATP1B3', 'EDF1', 'YES1', 'GATAD2A', 'TOPBP1', 'BLVRA', 'GABARAP', 'PPT1']
mblue	human_black	771	606	57	3.08259	5.71159e-12	8	9.28133e-11	10.0324	79.8038	['CFL1', 'GDI2', 'RPS24', 'PRR14', 'BLVRB', 'LARP4', 'RPL27A', 'SEPHS2', 'TMED2', 'PHB2', 'CHD1', 'EXOSC8', 'SAFB', 'SAT2', 'RPL5', 'HIF1A', 'GNL2', 'SEC11C', 'GOLPH3', 'RPL35', 'MTDH', 'CNOT8', 'RDH11', 'PHYH', 'FRG1', 'ARL6IP5', 'RPL14', 'NCL', 'RPL7', 'RPL23', 'DEK', 'CGRRF1', 'RNASEH2B', 'RPL36AL', 'CDO1', 'IGBP1', 'NACA', 'ALG5', 'DNTTIP1', 'MRPL22', 'STX8', 'RPS6', 'SLC25A28', 'TSPAN3', 'ST…
mbrown	human_black	771	552	29	1.57724	0.0239756	55	0.0566697	1.24665	5.88424	['MATR3', 'SHOC2', 'ZRANB2', 'KTN1', 'RILPL1', 'TMEM30A', 'CDC5L', 'PPIG', 'NFX1', 'ARL8B', 'NDUFB10', 'FABP3', 'HDAC2', 'AMN1', 'PSIP1', 'CFDP1', 'MRPL50', 'MBNL2', 'SPOCK3', 'SERINC1', 'RTN4', 'FKBP3', 'CDKN1B', 'ZFR', 'THOC2', 'GFM1', 'RSRC2', 'ERGIC2', 'UBE2Q2']
mgold	human_black	771	427	10	0.668438	0.280988	77	0.474396	0.323859	0.848543	['PIGQ', 'DBNDD1', 'ASB1', 'PINK1', 'ATXN1', 'CBX5', 'SCMH1', 'NIPA1', 'CACHD1', 'PRKDC']
mgreen	human_black	771	587	54	2.9809	5.88983e-11	9	8.50754e-10	9.0702	70.2157	['RBM34', 'PTBP2', 'MRPS21', 'RAB33B', 'NTAN1', 'CMPK1', 'WAC', 'EIF3A', 'ZHX1', 'CEBPZ', 'TXNDC9', 'LTV1', 'PPP2R3C', 'UQCRC2', 'CDC16', 'PTMA', 'RABGGTB', 'RPS6KB2', 'KPNA3', 'RBM25', 'HMGB1', 'RBMX', 'GTF3C6', 'PNN', 'JAKMIP2', 'PSMD14', 'USP8', 'PDCD10', 'HSPD1', 'PSMA3', 'NUCB2', 'CLIP1', 'DUSP6', 'NOL7', 'PCMTD1', 'CCDC88A', 'RGS5', 'CPSF3', 'MAPKAPK5', 'EXOSC10', 'SBDS', 'IMMT', 'NXT2', 'L…
mgrey	human_black	771	470	13	0.794547	0.521381	97	0.698757	0.155674	0.517469	['LSAMP', 'ABAT', 'FAT3', 'VEZT', 'GNAI1', 'WDR13', 'SPATA2L', 'UBQLN4', 'ASB3', 'AIG1', 'ST6GALNAC3', 'NAPEPLD', 'FDPS']
mindigo	human_black	771	492	22	1.32232	0.209409	71	0.383426	0.416319	2.06741	['TGFA', 'ARFGAP2', 'CTBP1', 'RPL9', 'RPS29', 'RPL13', 'BID', 'WSB2', 'MANBAL', 'RPS28', 'RPL3', 'RPL37A', 'RPS27', 'COPS8', 'ABCA3', 'PTPRZ1', 'NEBL', 'RPS20', 'PEBP1', 'RPS19', 'USO1', 'SLC43A2']
morange	human_black	771	465	19	1.20002	0.438748	91	0.626783	0.202883	0.988612	['TRMT5', 'MTMR6', 'GNE', 'LDHB', 'ECHDC1', 'MRPL48', 'SNX14', 'DBP', 'FUT8', 'UBL5', 'KIF21A', 'UBLCP1', 'UTP6', 'GOLGB1', 'MYO1B', 'ACO2', 'CCNH', 'SACM1L', 'EIF1AX']
mpurple	human_black	771	513	13	0.724741	0.325164	80	0.528392	0.277044	0.814192	['RAB21', 'LEPROTL1', 'HDAC4', 'VAPB', 'TM2D1', 'UBE4A', 'SLC1A2', 'GPKOW', 'UBE4B', 'ALDH5A1', 'FAHD2A', 'ANK3', 'DYNC1H1']
mred	human_black	771	668	34	1.5277	0.0230753	53	0.0565997	1.24719	5.75789	['SLA', 'NEO1', 'ELOVL5', 'SEC61B', 'ITGA6', 'RPL10A', 'ITGB5', 'CAPN1', 'FNDC3A', 'RAB5C', 'S100B', 'QSOX1', 'RPLP2', 'EDNRB', 'RPL23A', 'AK1', 'RPN2', 'RAD21', 'ABHD12', 'UGDH', 'CD9', 'DDAH1', 'ATP6V1G1', 'DECR1', 'SPATA13', 'MAN2B2', 'CLEC2D', 'LAPTM4A', 'HMGN2', 'SULF2', 'MTMR10', 'A2M', 'NANS', 'PCNA']
mskyblue	human_black	771	545	16	0.845278	0.633239	102	0.807069	0.0930895	0.386215	['GABRG1', 'ACVR2A', 'CDH11', 'HNMT', 'SNN', 'CTNNA2', 'SMARCA2', 'BACE1', 'CUL5', 'ZMYM3', 'PRKAR1A', 'IDI1', 'PDGFRA', 'ELOVL6', 'PEX5L', 'OSBPL8']
mviolet	human_black	771	8	0	0	1	127	1.02362	-0.0101396	0	[]
myellow	human_black	771	460	23	1.49462	0.0691329	65	0.138266	0.859285	3.99322	['PAK2', 'SERF2', 'SDHD', 'PHPT1', 'RPLP1', 'RPL31', 'ATP1A2', 'CTSO', 'RHOB', 'RPS27A', 'DEXI', 'KCNJ10', 'RPS13', 'ZFP36L1', 'RAPGEF1', 'MED22', 'HADHB', 'GNG11', 'RPS5', 'PSAP', 'RPS17', 'FTH1', 'RPS18']
mblack	human_blue	946	436	39	2.31031	8.5897e-06	16	6.97913e-05	4.1562	26.9497	['FSTL1', 'CBR3', 'SLC25A18', 'LRRC8A', 'NUPR1', 'SLC3A2', 'FUCA2', 'PACSIN2', 'ID1', 'FABP5', 'GNAI3', 'NSMCE1', 'ZFAND3', 'FUBP3', 'TXNIP', 'NFKB1', 'VCAM1', 'S100A13', 'SOX2', 'SSR4', 'PTBP1', 'TJP2', 'SS18', 'RDX', 'TOR3A', 'ODC1', 'APCDD1', 'CKAP4', 'PTTG1IP', 'ESD', 'TMEM43', 'PAX6', 'PON2', 'PPP4R1', 'PAICS', 'RBP1', 'CKAP5', 'TMEM14C', 'CSTB']
mblue	human_blue	946	606	23	0.896817	0.681909	103	0.860662	0.0651672	0.343354	['PPFIA1', 'NT5C', 'CUL4A', 'ZFP90', 'JUN', 'SF3B1', 'RPS12', 'ZCRB1', 'OSGIN2', 'DIABLO', 'BTF3', 'H3F3B', 'ST13', 'METAP2', 'AZIN1', 'EPRS', 'USF2', 'RBM17', 'USP16', 'KATNA1', 'FERMT2', 'PPP2R5A', 'SYF2']
mbrown	human_blue	946	552	14	0.583994	0.0525225	63	0.10838	0.965052	1.72075	['CLNS1A', 'SEC14L2', 'OSBPL2', 'ECHDC2', 'TCEAL3', 'BBS2', 'SERBP1', 'CBY1', 'STK3', 'PHACTR3', 'PDE9A', 'UFSP2', 'IK', 'SEC62']
mgold	human_blue	946	427	14	0.765294	0.39445	87	0.589408	0.229584	0.711925	['ZFP106', 'LAPTM4B', 'SALL2', 'ITSN1', 'SND1', 'AHCYL1', 'PLEKHB1', 'GRAMD4', 'PCBD1', 'PLTP', 'SNX19', 'NWD1', 'ITM2C', 'CRYL1']
mgreen	human_blue	946	587	15	0.58819	0.0470548	61	0.100281	0.998783	1.79777	['SP3', 'UPF3B', 'VPS26A', 'RNF20', 'CPSF4', 'CCPG1', 'PRPF38A', 'RND2', 'SMARCC1', 'LARP7', 'CTPS2', 'OPTN', 'RPPH1', 'RNF19A', 'CPSF2']
mgrey	human_blue	946	470	15	0.743582	0.297369	79	0.489342	0.310388	0.901802	['IWS1', 'AXIN2', 'FLRT2', 'RANBP3L', 'RPS6KA5', 'VEGFB', 'FADS1', 'RYR3', 'RNF141', 'KBTBD11', 'WDR6', 'BCKDHB', 'RGS12', 'ADCY8', 'PDE7B']
mindigo	human_blue	946	492	34	1.70905	0.00604298	39	0.0201433	1.69587	8.7313	['GALC', 'DAAM2', 'DENND2A', 'CRLF1', 'NDP', 'PHGDH', 'ASS1', 'PYGB', 'RNF38', 'NFIA', 'SNRPG', 'PLXNB1', 'CTDSP2', 'ASTN2', 'NOTCH1', 'TNS3', 'FBXW4', 'RETSAT', 'GPT2', 'SLC37A4', 'CTNND2', 'CCDC97', 'ALDH3A2', 'SNX29', 'EIF1', 'ARRB1', 'NFIX', 'PCBP2', 'HS1BP3', 'SMAD5', 'RPS15', 'PRKD1', 'SEC22C', 'GNA12']
morange	human_blue	946	465	11	0.544182	0.0464613	59	0.102372	0.989817	1.67017	['SPON1', 'EIF2AK1', 'CAB39L', 'DAD1', 'MAT2A', 'DAAM1', 'CETN2', 'RWDD4A', 'KCTD3', 'SLC8A3', 'AP1S2']
mpurple	human_blue	946	513	17	0.773217	0.372976	84	0.577224	0.238655	0.762579	['FYCO1', 'RXRA', 'BCL2L13', 'TMEM185B', 'SELENBP1', 'OGDH', 'CMTM4', 'NUP214', 'PAQR8', 'AMOT', 'SLC24A4', 'KIF1B', 'HMBOX1', 'TMEM109', 'DNER', 'TMEM147', 'SPR']
mred	human_blue	946	668	90	3.79742	9.83904e-23	2	6.39538e-21	20.1941	192.427	['HSPB8', 'CALU', 'NCSTN', 'FBXO8', 'FGFRL1', 'RAB3IL1', 'ZNFX1', 'AQP4', 'CD81', 'EFEMP2', 'INPPL1', 'CLN5', 'MASP1', 'EFEMP1', 'DAZAP2', 'HSPB6', 'TRAM1', 'LRIG1', 'MAPRE1', 'DDR1', 'SLC14A1', 'VCAN', 'TIMP2', 'CORO1B', 'VAT1', 'SDC4', 'GOLM1', 'ILK', 'DHRS4', 'DDAH2', 'SLC39A1', 'DOCK1', 'TNFRSF1A', 'ANXA5', 'SPARC', 'TRAK2', 'RCBTB2', 'AHNAK', 'PRDX1', 'TJP1', 'TXNDC5', 'SERPINE2', 'RFTN2', '…
mskyblue	human_blue	946	545	12	0.504301	0.016937	50	0.0440362	1.35619	2.05667	['APPL2', 'TPD52L1', 'NTNG1', 'PYGM', 'EFCAB1', 'DNAJC15', 'GSTM5', 'TUG1', 'PER3', 'EMX2', 'PPP1R1B', 'GALNT13']
mviolet	human_blue	946	8	0	0	1	124	1.04839	-0.0205217	0	[]
myellow	human_blue	946	460	72	4.48449	3.44102e-22	3	1.49111e-20	19.8265	221.628	['TSC22D4', 'METRN', 'CBS', 'CPNE3', 'PSMF1', 'FCGRT', 'PRCP', 'ITPKB', 'YAP1', 'RPL19', 'SLC9A9', 'SOX9', 'AK3', 'SNTA1', 'ABHD4', 'JAM2', 'COG2', 'MLC1', 'RNASE4', 'ZMIZ1', 'PELI2', 'MPST', 'OPLAH', 'NAV2', 'RGMA', 'LPIN1', 'ANKFY1', 'KLHL5', 'GPR37L1', 'STX2', 'SLC15A4', 'TMCO3', 'TPP1', 'LAMB2', 'FGFR3', 'PEPD', 'CRKL', 'PLEKHO2', 'FARP1', 'GNA13', 'THBS4', 'ID3', 'TST', 'FBXO2', 'PLXNB2', 'S…
mblack	human_brown	850	436	65	4.79259	1.19063e-21	4	3.86954e-20	19.4123	230.906	['PTPN12', 'B2M', 'PABPC4', 'STAT3', 'NEDD9', 'SAT1', 'RYK', 'RNF149', 'FXYD5', 'EEF1D', 'IRF7', 'TM4SF1', 'SRGN', 'CREG1', 'IFIT3', 'PTGS2', 'PSME2', 'ACSL5', 'STXBP2', 'COL4A1', 'GBP2', 'SHMT2', 'SCG2', 'TPT1', 'TIMP1', 'CD83', 'IFITM1', 'HSPB1', 'ACTL6A', 'SH3BGRL3', 'APOE', 'STAT1', 'GLA', 'CXCL10', 'PSMB8', 'SOX4', 'RPS3', 'IFITM2', 'IMPDH2', 'MCL1', 'PIM3', 'IRF1', 'BST2', 'LHFP', 'CD34', '…
mblue	human_brown	850	606	21	0.912639	0.828479	112	0.961627	0.0169933	0.171726	['SIL1', 'RPN1', 'RPL12', 'RPL4', 'RAB8A', 'BRMS1', 'EIF3E', 'TPST2', 'SOCS2', 'PPP1R15A', 'EIF3G', 'TPD52L2', 'PSME1', 'RAB10', 'SEC11A', 'RAB34', 'RWDD1', 'PGLS', 'SNHG5', 'PFN1', 'KLF6']
mbrown	human_brown	850	552	5	0.227199	3.98876e-05	19	0.000272915	3.56397	2.3014	['ZMYM6', 'PCM1', 'POLR3GL', 'AP3B1', 'NCK1']
mgold	human_brown	850	427	2	0.117231	1.68269e-05	17	0.000128676	3.8905	1.28866	['ALG9', 'CYB5B']
mgreen	human_brown	850	587	9	0.388292	0.00199158	33	0.00784561	2.10537	2.41472	['CHMP2A', 'TMEM9B', 'ELL2', 'HIGD2A', 'NONO', 'REXO2', 'NAP1L1', 'CRIPT', 'TANK']
mgrey	human_brown	850	470	5	0.268308	0.000542663	27	0.00261282	2.58289	2.01742	['IGF2R', 'CXCL12', 'FRZB', 'RAP2A', 'MFGE8']
mindigo	human_brown	850	492	14	0.738243	0.338107	81	0.542642	0.265487	0.800545	['MPZL1', 'MXD4', 'ALAS2', 'EIF3F', 'SLC30A7', 'PAG1', 'PEX5', 'RPS14', 'TMED9', 'HSD17B11', 'BCAT2', 'SEC22B', 'TSPAN9', 'ARL2BP']
morange	human_brown	850	465	3	0.161671	3.64146e-05	18	0.000262994	3.58005	1.65236	['APLP2', 'NOC3L', 'DCTN5']
mpurple	human_brown	850	513	3	0.146121	6.01446e-06	15	5.21253e-05	4.28295	1.75657	['LASP1', 'SLC4A4', 'TBC1D16']
mred	human_brown	850	668	136	7.52524	4.06686e-61	1	5.28692e-59	58.2768	1046.42	['CTSC', 'MAN2B1', 'S100A11', 'CD53', 'APRT', 'MGST1', 'VGF', 'SPI1', 'CSF1R', 'SHC1', 'AKR1A1', 'LIMA1', 'LIMS1', 'GPAM', 'CD52', 'SEC61A1', 'IFITM3', 'NINJ1', 'MYH9', 'CD68', 'CDV3', 'GLB1', 'RPS6KA1', 'HEXB', 'NFE2L2', 'BTG1', 'CCND1', 'CD63', 'DHRS1', 'CYBA', 'INPP5D', 'MICAL1', 'CTSZ', 'P2RY13', 'GNS', 'PPM1M', 'FYN', 'MDK', 'BGN', 'PRDX4', 'LGALS3BP', 'GPX1', 'MIDN', 'PTGS1', 'FCER1G', 'TAP…
mskyblue	human_brown	850	545	6	0.277119	0.00023356	21	0.00144585	2.83988	2.31729	['CAPN5', 'ARHGAP15', 'TSPAN33', 'OGFRL1', 'IGFBP4', 'HAP1']
mviolet	human_brown	850	8	0	0	1	119	1.09244	-0.0383964	0	[]
myellow	human_brown	850	460	32	1.93519	0.00113092	30	0.00490064	2.30975	13.1298	['LRP10', 'LST1', 'TMBIM4', 'CYFIP1', 'CRIP1', 'SLCO2B1', 'IFI27', 'GPR17', 'TMEM119', 'CYB5R1', 'TIMP4', 'ASCC2', 'CMTM6', 'BCL7C', 'GPR34', 'VCL', 'UCP2', 'SLC25A39', 'SDF2L1', 'MERTK', 'VKORC1', 'TM6SF1', 'EIF4G2', 'RPL39', 'HSCB', 'LHFPL2', 'RPS4X', 'AKAP13', 'QARS', 'ST6GAL1', 'CMTM7', 'MKNK1']
mblack	human_green	861	436	13	0.774615	0.447087	93	0.624961	0.204147	0.623566	['DUSP14', 'DDX41', 'SSTR2', 'PITRM1', 'BDNF', 'IMP3', 'ACHE', 'DUSP26', 'FEN1', 'NPTX2', 'PRELID1', 'MAOA', 'LRPAP1']
mblue	human_green	861	606	24	1.038	0.829747	113	0.954576	0.0201894	0.193727	['MLF2', 'PSMD1', 'YPEL5', 'UBN1', 'HARS', 'ZDHHC16', 'SNRPA1', 'FARSA', 'RNF7', 'TRAPPC5', 'ARPC2', 'MRPS11', 'RARS', 'PDLIM7', 'C1QBP', 'NEUROD2', 'DDX24', 'LRFN4', 'NEFH', 'PSMB6', 'MOAP1', 'THOP1', 'CCT2', 'PFKP']
mbrown	human_green	861	552	32	1.56029	0.0239625	54	0.0576874	1.23892	5.82184	['CNOT4', 'TFPT', 'ZGPAT', 'FIG4', 'GRIPAP1', 'ATP6V1D', 'BEX2', 'NAP1L5', 'EID1', 'LYRM4', 'ZMAT2', 'HSP90AB1', 'NCAM2', 'DDX10', 'STK25', 'FIBP', 'HCFC1R1', 'SEC61A2', 'DHX33', 'TERF2IP', 'TTC1', 'PDCD2', 'ATP6V1C1', 'MPHOSPH8', 'NDEL1', 'DTX3', 'ARL3', 'EBNA1BP2', 'RASA1', 'ICA1L', 'SPAG7', 'COG1']
mgold	human_green	861	427	43	2.89599	9.56104e-09	11	1.12994e-07	6.94694	53.4761	['ENC1', 'PLXNA2', 'DGKQ', 'RASD2', 'B3GALT6', 'SYT17', 'INSIG2', 'PIP4K2B', 'TRIM9', 'ADCY1', 'MTCH1', 'PDPK1', 'EPM2AIP1', 'NBEA', 'ZER1', 'PRKCA', 'SYT7', 'NUDCD3', 'SCAMP5', 'ANKRD46', 'PLXNA1', 'XK', 'GNAO1', 'TNFRSF21', 'ABHD6', 'RTN1', 'MAST3', 'TSPAN7', 'BRSK1', 'TLN2', 'CLCN6', 'RYR2', 'MAPT', 'ASTN1', 'KPNA6', 'PNKD', 'GRM1', 'MFN2', 'NAT14', 'GPR137', 'BRF2', 'SEMA5A', 'AP3D1']
mgreen	human_green	861	587	22	0.973405	1	130	1	0	0	['BASP1', 'MAP2K5', 'UBQLN1', 'CCDC124', 'EPS15L1', 'DDX1', 'USP7', 'PTMS', 'SRP19', 'PTPRA', 'BOLA3', 'METAP1', 'GRP', 'CAB39', 'GPATCH4', 'RNPS1', 'EIF4ENIF1', 'POR', 'NECAB1', 'CCDC47', 'CTCF', 'CHGB']
mgrey	human_green	861	470	29	1.66754	0.0143806	48	0.0389473	1.40952	7.07352	['SPTBN2', 'MRPL3', 'SORT1', 'TCF20', 'FRMPD4', 'ABCC8', 'GABRD', 'TACC2', 'SLIT1', 'AUTS2', 'BRI3BP', 'PTK2B', 'CABLES1', 'LRFN5', 'PGBD5', 'SHROOM2', 'TEF', 'DNM3', 'PCDH19', 'DPF1', 'CSMD3', 'SLITRK1', 'TEX2', 'FBXL16', 'DCUN1D4', 'SIN3B', 'TMEM130', 'SPOCK2', 'ZC3H12B']
mindigo	human_green	861	492	30	1.64698	0.0123836	45	0.0357748	1.44642	7.2325	['MRPL14', 'STAC2', 'TIMM22', 'CMIP', 'PIGS', 'CD47', 'SLC7A4', 'GRIK5', 'PTDSS1', 'OGDHL', 'CELSR2', 'NDUFB11', 'RIMS4', 'SLC9A1', 'MMD2', 'MAP3K9', 'CYC1', 'CHST1', 'ATP1A3', 'EXTL3', 'NBL1', 'ATXN7L3', 'RAB22A', 'ARNT2', 'PPM1H', 'SEZ6L', 'TMEM205', 'AFAP1', 'PUM2', 'VTA1']
morange	human_green	861	465	28	1.62314	0.019682	51	0.0501698	1.29956	6.37577	['TTC3', 'FAM81A', 'DNM1L', 'NCALD', 'ELAVL4', 'CUL2', 'STAU2', 'THY1', 'ARHGEF3', 'CHM', 'SS18L2', 'BAIAP2', 'BNIP3', 'NSDHL', 'GDI1', 'SNAP25', 'EIF4A2', 'ROGDI', 'SLC35F1', 'CEND1', 'DTNB', 'ZCCHC17', 'KCTD13', 'MYH10', 'COPS7A', 'LMO7', 'GABRB3', 'VPS41']
mpurple	human_green	861	513	43	2.35647	1.94855e-06	13	1.94855e-05	4.71029	30.9838	['MAP1A', 'GPR26', 'PEF1', 'FZD3', 'MRPL12', 'MTMR9', 'TRIM32', 'ARHGEF12', 'CACNG2', 'SEMA4F', 'KCNJ6', 'ARPC1A', 'PEX19', 'ALDOC', 'MYADM', 'RHBDD2', 'SLC9A6', 'WARS', 'RAC3', 'NDUFA7', 'SEZ6L2', 'BCR', 'CPEB3', 'NUDT16L1', 'RALGPS1', 'MADD', 'AAK1', 'GNG7', 'ASPHD1', 'DISP2', 'SRGAP3', 'TRAK1', 'MAP1LC3A', 'TNPO2', 'NDUFV1', 'SLC25A11', 'EPDR1', 'MAPK8IP3', 'LARP1', 'ADARB1', 'CSDC2', 'SLC35E3…
mred	human_green	861	668	11	0.411321	0.00141454	32	0.00574655	2.24059	2.69866	['LDHA', 'MCM4', 'PLEKHA2', 'PODXL2', 'FAM89B', 'CAPNS1', 'CCDC3', 'PRNP', 'CRIP2', 'AVPI1', 'DAGLB']
mskyblue	human_green	861	545	35	1.74718	0.00311939	37	0.01096	1.96019	10.0814	['CYGB', 'GRIA2', 'TRIM33', 'BRMS1L', 'PCDH20', 'LRPPRC', 'ALS2', 'CACNG3', 'BEGAIN', 'LRRN1', 'PJA2', 'KLC2', 'ABLIM2', 'RNMT', 'MAP3K4', 'PRDM8', 'FGF9', 'ZSCAN18', 'DTD1', 'MYO9A', 'HPCA', 'JPH1', 'PPP1R13B', 'NARF', 'LINGO2', 'SH3GL3', 'PPP2R1A', 'PTPRN2', 'NTF3', 'PELI3', 'LMO3', 'PPM1E', 'SMYD2', 'USP11', 'INA']
mviolet	human_green	861	8	0	0	1	118	1.10169	-0.0420613	0	[]
myellow	human_green	861	460	15	0.842398	0.623089	101	0.801996	0.0958279	0.39851	['POLR2L', 'TMEM203', 'TWF2', 'KCTD10', 'SEMA4A', 'SIDT2', 'NUDT18', 'LRP8', 'EIF6', 'INPP5A', 'TPD52', 'RTN2', 'OAF', 'COX5A', 'RAB11FIP5']
mblack	human_grey	597	436	20	1.80411	0.0151231	49	0.0401226	1.39661	7.56199	['HBEGF', 'DBNDD2', 'LAMP1', 'RTKN', 'PICALM', 'IVNS1ABP', 'DNM2', 'APOD', 'CRYAB', 'DNMT1', 'GAB2', 'AK2', 'HBP1', 'PDE4B', 'ANKRD13A', 'LMNA', 'CTNNA1', 'SSH3', 'KLK6', 'HMG20B']
mblue	human_grey	597	606	14	0.864902	0.700617	106	0.859247	0.0658818	0.307727	['MAP4K5', 'NASP', 'WSB1', 'MAP4K4', 'DYNC1I2', 'POLR2I', 'PRPF31', 'SH3KBP1', 'USP1', 'BCAR1', 'CLCC1', 'FXR1', 'CLK3', 'RBM22']
mbrown	human_grey	597	552	7	0.462777	0.0429224	57	0.0978931	1.00925	1.45699	['OMG', 'USP48', 'BRD7', 'BAZ2B', 'HSD11B1', 'NRBP2', 'TMEM87A']
mgold	human_grey	597	427	17	1.52936	0.0937535	67	0.18191	0.740144	3.62012	['MAP6D1', 'LZTR1', 'STX16', 'TMTC2', 'MAPRE2', 'FAM102A', 'LANCL1', 'POGK', 'ATG4C', 'ARHGEF2', 'AGPAT4', 'GPRC5B', 'SLC27A1', 'DHCR7', 'ADO', 'PPP1R16B', 'LGI3']
mgreen	human_grey	597	587	14	0.889723	0.79484	110	0.939356	0.0271697	0.204293	['PHF3', 'TMEM189', 'CLK1', 'CCDC130', 'MSH6', 'MTMR2', 'PLEKHA1', 'TMEM209', 'SLTM', 'GCLC', 'XPC', 'AARS', 'CCDC84', 'LRRFIP2']
mgrey	human_grey	597	470	22	1.8238	0.0125821	46	0.0355582	1.44906	7.97998	['ADARB2', 'USP54', 'OGFOD1', 'AMD1', 'YPEL2', 'GPR37', 'LMBRD1', 'PLEKHH1', 'GAS7', 'SLC6A1', 'PIGA', 'ZBTB4', 'DYNC1LI2', 'NDRG1', 'SLC6A11', 'SEMA6A', 'PKP4', 'ACSS2', 'FAAH', 'PLEKHG3', 'CNTNAP4', 'LIME1']
mindigo	human_grey	597	492	16	1.23386	0.394277	86	0.596	0.224754	1.14836	['ENPP4', 'PACS2', 'CLN8', 'FBXO7', 'OSBPL5', 'WNK1', 'CPEB2', 'RASSF2', 'SLC6A9', 'RBM14', 'IPO13', 'SEMA4D', 'FRYL', 'ABL1', 'PLXNB3', 'FBXO32']
morange	human_grey	597	465	15	1.22297	0.464209	94	0.641991	0.192471	0.938529	['AGTPBP1', 'HSPA2', 'ENPP2', 'PIGU', 'MAL', 'MOBP', 'RNF13', 'EPB41L3', 'EFHD1', 'PTPRK', 'SLAIN1', 'CBR1', 'BTAF1', 'MARCKSL1', 'STMN4']
mpurple	human_grey	597	513	21	1.57919	0.0507779	62	0.10647	0.972773	4.70646	['GLG1', 'PCBP4', 'BOK', 'DIP2B', 'ABCA2', 'ZDHHC9', 'PTDSS2', 'GJC2', 'NUP133', 'SH3PXD2A', 'KIF13B', 'PYCR2', 'STAMBP', 'FNBP1', 'CNTN2', 'QDPR', 'WDR59', 'SLC20A2', 'CORO7', 'CLDND1', 'DPYSL2']
mred	human_grey	597	668	34	2.01642	0.000336954	24	0.00182517	2.7387	16.1224	['FCHSD2', 'RASGRP3', 'NDE1', 'RALY', 'RRBP1', 'PREX1', 'CDK5RAP3', 'ADIPOR2', 'SCARB2', 'CNDP2', 'CHD7', 'SMC2', 'BCAS1', 'MYLIP', 'SIRT2', 'VWA1', 'ADAM15', 'PIGT', 'HSD17B4', 'SPSB1', 'CAPN3', 'RCAN1', 'LIPA', 'SNX6', 'MYO9B', 'TALDO1', 'ADSSL1', 'P2RX7', 'LAMP2', 'CPD', 'IGSF11', 'RNH1', 'PLOD3', 'MCM7']
mskyblue	human_grey	597	545	12	0.818589	0.590403	100	0.767524	0.114908	0.431355	['FOXN2', 'PCDH9', 'LPAR1', 'ALCAM', 'RAB2B', 'MTRR', 'MAP7', 'INPP1', 'PTPRD', 'IL1RAPL1', 'DOCK10', 'TMTC4']
mviolet	human_grey	597	8	0	0	1	123	1.05691	-0.0240382	0	[]
myellow	human_grey	597	460	26	2.24726	0.000330862	23	0.00187009	2.72814	18.0091	['SLC12A9', 'JUP', 'INF2', 'BCKDHA', 'GLTP', 'SREBF1', 'SFT2D1', 'TSPAN15', 'VAMP3', 'CADM4', 'PIGN', 'MEGF10', 'TULP4', 'RHOG', 'SLC35B2', 'FLNB', 'SLC44A1', 'LITAF', 'ARHGAP23', 'NDST1', 'FOXO4', 'CARHSP1', 'TMEM59', 'HIP1', 'CLDN11', 'ENPP6']
mblack	human_indigo	712	436	18	1.33608	0.213176	72	0.384901	0.414651	2.0651	['CIDEA', 'VCP', 'HMGA1', 'MCM6', 'CDH13', 'GGH', 'IFIT1', 'PSMB3', 'RPRM', 'TXNRD1', 'IGFBP2', 'ISG15', 'ITM2B', 'RPL22', 'CERK', 'RGS4', 'MYL6', 'PENK']
mblue	human_indigo	712	606	28	1.50309	0.0446043	58	0.0999752	1.00011	4.67449	['TBK1', 'GALT', 'JTB', 'SNX2', 'DPM3', 'RPS23', 'NDUFS4', 'TFDP1', 'FNBP4', 'UPF3A', 'CCNL1', 'BOLA2', 'CHKB', 'LSM3', 'MED4', 'FLOT1', 'GPX4', 'ISCU', 'RPS26', 'POLE3', 'RPAIN', 'COMMD3', 'SUMO3', 'CIRBP', 'NUDT9', 'MRPL34', 'ITGB1BP1', 'DNAJB11']
mbrown	human_indigo	712	552	16	0.907188	0.80611	111	0.944093	0.0249853	0.195531	['TIMM10', 'MEG3', 'NT5C3', 'B4GALNT4', 'DNAJC19', 'FIP1L1', 'THYN1', 'RABEP1', 'PRMT5', 'DCTN6', 'PPA1', 'DMTF1', 'RBM5', 'RBM6', 'MRPS22', 'MPPE1']
mgold	human_indigo	712	427	10	0.726632	0.402076	89	0.587302	0.231139	0.662045	['P4HA2', 'HES5', 'TM7SF2', 'SYNGR3', 'WASF3', 'CCND2', 'RIMS3', 'DCX', 'PDXK', 'CPLX1']
mgreen	human_indigo	712	587	34	1.91658	0.000758559	28	0.00352188	2.45323	13.7689	['ARGLU1', 'AKTIP', 'MGST3', 'MRPL54', 'CTTN', 'COX17', 'HSBP1', 'MRFAP1', 'SURF1', 'DDX55', 'PABPN1', 'TMEFF2', 'TFG', 'MRPS15', 'YWHAE', 'TFB2M', 'TMEM126A', 'SCHIP1', 'CCDC59', 'TMOD1', 'CWF19L1', 'MAN2C1', 'LACTB', 'CLYBL', 'HSP90B1', 'PSMD7', 'MRPS9', 'PDCD5', 'CSDE1', 'ADSS', 'SLU7', 'NDUFB3', 'CHCHD7', 'MRPL46']
mgrey	human_indigo	712	470	13	0.864013	0.691302	104	0.864128	0.0634221	0.318975	['GAD1', 'GSTM1', 'NXPH1', 'REEP5', 'NDUFB2', 'CBX7', 'SLC5A6', 'BTBD11', 'SLC7A10', 'RCAN2', 'CNR1', 'CRYZL1', 'UBE3C']
mindigo	human_indigo	712	492	17	1.09238	0.69585	105	0.861529	0.06473	0.396118	['CRYZ', 'NRSN1', 'TCTA', 'MRPS24', 'COX6A1', 'PRDX5', 'MRPL52', 'POP7', 'SNORA70', 'DDT', 'CD99L2', 'XYLT1', 'ATG7', 'RPL37', 'MAN1B1', 'YIPF1', 'UQCRQ']
morange	human_indigo	712	465	24	1.68067	0.0218038	52	0.0545094	1.26353	6.42968	['KCNIP1', 'HMGCS1', 'PAIP2', 'TCEAL6', 'ANKRD24', 'GPR137C', 'SLC17A6', 'KLHL9', 'AHI1', 'CIAO1', 'PCP4', 'MYH7', 'GNAS', 'MEIS2', 'ABHD10', 'EXOC3', 'ACAT1', 'SPARCL1', 'FAM120B', 'INTS10', 'DPP10', 'DPY30', 'STIP1', 'AKAP7']
mpurple	human_indigo	712	513	16	0.98018	1	128	1.01562	-0.00673338	0	['POLE4', 'TMUB2', 'GTF2H4', 'TMEM25', 'FASN', 'TRAPPC2L', 'GNPAT', 'PTPRT', 'CHURC1', 'PPM1F', 'NDUFA3', 'UNC50', 'ALKBH7', 'KCTD2', 'GLDC', 'RELN']
mred	human_indigo	712	668	18	0.839468	0.574638	99	0.754575	0.122298	0.465078	['TMEM100', 'EFHD2', 'SLC20A1', 'COL16A1', 'ADK', 'IL33', 'COMMD9', 'ACTB', 'NPY', 'CUTA', 'ASNSD1', 'COX7A1', 'MRPS6', 'CRHBP', 'PSMB10', 'RGS2', 'PNPLA7', 'CAV2']
mskyblue	human_indigo	712	545	21	1.22746	0.384786	85	0.588497	0.230256	1.17231	['CDH10', 'HTR3A', 'FSTL5', 'CCDC85A', 'PRPS1', 'PCMTD2', 'GRM8', 'NECAB2', 'GRIK1', 'CALB2', 'GRB14', 'GLRA2', 'DLX1', 'MAPK3', 'RAB3B', 'SYTL2', 'IPO8', 'GAD2', 'MIAT', 'MAMLD1', 'NGRN']
mviolet	human_indigo	712	8	0	0	1	126	1.03175	-0.0135728	0	[]
myellow	human_indigo	712	460	13	0.885782	0.788025	109	0.939846	0.0269431	0.211016	['RASSF5', 'CX3CR1', 'SNRPD2', 'DERL1', 'NEU4', 'RPA2', 'MAP2K2', 'OAT', 'IAH1', 'RBBP4', 'CPNE1', 'RPL41', 'NUDT14']
mblack	human_orange	546	436	18	1.76984	0.0257783	56	0.0598425	1.22299	6.47446	['SSR2', 'SPG21', 'SNX3', 'ZFP36L2', 'GNG10', 'CLTA', 'MRPL45', 'RB1', 'JAK1', 'TUBA1A', 'MRAS', 'TUBA1C', 'GRB2', 'LXN', 'COPE', 'RCN2', 'TMSB10', 'ASAH1']
mblue	human_orange	546	606	32	2.32051	4.12445e-05	20	0.000268089	3.57172	23.4279	['PSMC4', 'GPSM2', 'GNL3', 'GRAMD1A', 'PSMA4', 'CHMP1B', 'DHX15', 'MPHOSPH6', 'RANBP1', 'RPSA', 'TXNDC17', 'PPIH', 'SRP14', 'COQ10B', 'TPM3', 'ARMC10', 'RNF126', 'MRPL39', 'EIF2A', 'PDCD6', 'RIOK3', 'ARPC3', 'HTRA2', 'POLR2B', 'PSMA1', 'SNRPB2', 'STXBP3', 'STX7', 'BECN1', 'ACOT9', 'EIF5A', 'WTAP']
mbrown	human_orange	546	552	28	2.20033	0.000352161	25	0.00183124	2.73726	17.4958	['CNOT7', 'EXOSC1', 'FAIM', 'MRPL15', 'PQBP1', 'DYNLRB1', 'ARMC8', 'NDUFA12', 'ANKMY2', 'UBE2D3', 'ACOT2', 'ZC3H15', 'SMARCA1', 'STRN3', 'TIPRL', 'CARS', 'YME1L1', 'VPS25', 'HSP90AA1', 'MORF4L2', 'ACSL3', 'CRLS1', 'SNURF', 'RBM4', 'VPS29', 'R3HCC1', 'DNAJA1', 'TCEA1']
mgold	human_orange	546	427	9	0.85948	0.8733	114	0.995869	0.00179786	0.116439	['ARF3', 'ATCAY', 'CLSTN3', 'CLASP2', 'WDR47', 'OGT', 'TSPYL3', 'TSC22D1', 'ATG4B']
mgreen	human_orange	546	587	28	2.05918	0.000913446	29	0.00409476	2.38777	14.4107	['SCNM1', 'CHMP5', 'MRPL18', 'UBA3', 'TCP1', 'RB1CC1', 'DLD', 'POLR2C', 'ACP1', 'SNRPF', 'SSB', 'MRPL32', 'COX6B1', 'LSM12', 'CACYBP', 'MOCS2', 'TBCE', 'TCEAL8', 'BTBD1', 'MRPS35', 'ATP5C1', 'DNAJB6', 'CHMP2B', 'BTF3L4', 'GPBP1', 'DNAJC7', 'APIP', 'SUMO2']
mgrey	human_orange	546	470	10	0.8677	0.763535	107	0.927659	0.0326117	0.234103	['USP46', 'PPM1K', 'AGPAT5', 'GNAQ', 'THRA', 'GRIA3', 'MBP', 'CASD1', 'RPH3A', 'KIF5A']
mindigo	human_orange	546	492	15	1.26597	0.37239	83	0.583261	0.234137	1.25055	['RAN', 'LETMD1', 'LSM10', 'ACTG1', 'GPAA1', 'NLGN2', 'HNRNPA0', 'PRDX3', 'AP1S1', 'PHF5A', 'PGK1', 'GLO1', 'RPS21', 'UBC', 'ARID1A']
morange	human_orange	546	465	20	1.82928	0.0139846	47	0.0386809	1.4125	7.81066	['HS6ST2', 'GTF2H5', 'MRPS33', 'BEX4', 'GPM6A', 'SMS', 'CCNC', 'TMEM69', 'GNG2', 'MRPS27', 'TMEM14A', 'EEF1E1', 'MAP2', 'SNRPN', 'TCEAL1', 'SRPK2', 'FBXL5', 'DOCK9', 'FEZ1', 'GDAP1']
mpurple	human_orange	546	513	10	0.791928	0.562771	98	0.746533	0.126951	0.455266	['PSMG2', 'NDRG2', 'AP1B1', 'SLC39A3', 'USP22', 'DYNLL2', 'MAP4K2', 'COX5B', 'AGPAT3', 'PRMT1']
mred	human_orange	546	668	28	1.79172	0.00680385	40	0.0221125	1.65536	8.94118	['ARF4', 'DCK', 'FABP7', 'PGD', 'GBA', 'SERPINF1', 'ETFA', 'RPL8', 'MAGED2', 'PLEKHO1', 'GNG12', 'ASPSCR1', 'EEF1B2', 'ARPC1B', 'SKAP2', 'NME2', 'EEF1A1', 'RPL34', 'LGMN', 'SDCBP', 'OSTF1', 'ME1', 'P2RY12', 'RGS10', 'KPNA2', 'RPLP0', 'ACOT1', 'PMP22']
mskyblue	human_orange	546	545	16	1.21696	0.399616	88	0.590342	0.228896	1.11626	['FGF1', 'CNTN1', 'STRN', 'ZMYND8', 'TPPP', 'FBXO3', 'NCKAP1', 'DMXL2', 'DPM1', 'PLP1', 'ARMCX3', 'ARMCX1', 'LYPD1', 'VLDLR', 'SPTBN1', 'TIAM1']
mviolet	human_orange	546	8	0	0	1	121	1.07438	-0.031158	0	[]
myellow	human_orange	546	460	8	0.705677	0.442051	92	0.624638	0.204372	0.576065	['TMED10', 'SPCS2', 'CLU', 'CTNNB1', 'CCS', 'PPIE', 'CORO1A', 'B4GALT5']
mblack	human_purple	716	436	29	2.23474	0.000235323	22	0.00139054	2.85682	18.6703	['STAT2', 'ITPK1', 'SCARB1', 'DHX16', 'SLC39A14', 'COMMD4', 'BAX', 'VPS37B', 'GIPC1', 'PNPLA2', 'OGFR', 'UNC45A', 'IER5', 'NFKBIA', 'TXNDC12', 'EEF2K', 'GADD45G', 'TRAFD1', 'VPS28', 'TIPARP', 'RND3', 'IDH2', 'HTRA1', 'S100A1', 'ALKBH3', 'PKN1', 'UPF1', 'UBE2L3', 'DTX1']
mblue	human_purple	716	606	33	1.78974	0.00302323	36	0.0109172	1.96189	10.383	['RPL18A', 'U2AF1', 'GTF2F2', 'STAU1', 'TOP2B', 'PRPF3', 'PRPF19', 'RNF40', 'USP3', 'HNRNPAB', 'ACIN1', 'TRIM26', 'ATG3', 'ETF1', 'STOML2', 'NXF1', 'EIF3H', 'MRPL2', 'BUD31', 'PRKAB1', 'EIF4A3', 'ERRFI1', 'ANKRD54', 'TMUB1', 'HDGF', 'EIF4G1', 'RSL1D1', 'BTG3', 'NBN', 'ADRM1', 'RNF215', 'BIRC2', 'UBAP2L']
mbrown	human_purple	716	552	10	0.552512	0.0649806	64	0.131992	0.879453	1.51039	['DDX42', 'NSFL1C', 'PMPCA', 'XAB2', 'NUDC', 'DRAP1', 'BAZ1B', 'LONP1', 'SET', 'UPF2']
mgold	human_purple	716	427	12	0.87359	0.780836	108	0.939895	0.0269205	0.216117	['AGPAT1', 'WDR37', 'ICMT', 'G6PC3', 'MGRN1', 'MYT1', 'CNTFR', 'NLGN3', 'GRHPR', 'SLC22A17', 'BCAN', 'TM9SF4']
mgreen	human_purple	716	587	24	1.3011	0.232278	75	0.402615	0.39511	1.89938	['PMVK', 'NDUFA13', 'DNAJC8', 'SF3B2', 'GNPTG', 'ILF3', 'TPR', 'CSNK2B', 'MEA1', 'GTF2F1', 'WBP4', 'RAD23B', 'SURF6', 'ABCF1', 'DLST', 'ARL6IP4', 'BCLAF1', 'NUB1', 'YTHDC1', 'EWSR1', 'AATF', 'PAF1', 'DDX5', 'PCNP']
mgrey	human_purple	716	470	14	0.9284	0.894784	116	1.00278	-0.00120365	0.103213	['EPN2', 'CTDSPL', 'PRODH', 'APLP1', 'BCL2L2', 'CHST10', 'AHCYL2', 'LRBA', 'RHOT2', 'RPS6KA2', 'RASD1', 'BBS1', 'RCOR3', 'EIF5A2']
mindigo	human_purple	716	492	36	2.46455	5.62544e-06	14	5.22362e-05	4.28203	29.792	['MBD3', 'RAMP1', 'ZCCHC14', 'PDZD2', 'EGFR', 'TTYH3', 'TAF15', 'EPHB1', 'DGCR2', 'MTHFS', 'POLR2A', 'RABAC1', 'SEC24C', 'TRAPPC6A', 'DPP9', 'PIK3IP1', 'SAMD4B', 'HINT2', 'PSMB4', 'SFXN5', 'GANAB', 'WDR45', 'TBC1D14', 'SLC35A4', 'ATOX1', 'PHF2', 'KLF13', 'RAVER1', 'RERE', 'SH3BP4', 'ATG2A', 'CD320', 'PTPN23', 'SMYD4', 'AGL', 'CHMP1A']
morange	human_purple	716	465	10	0.660866	0.230073	74	0.404181	0.393424	0.971051	['RAMP2', 'MPP5', 'SCRN1', 'SPTAN1', 'STK39', 'ZFP37', 'SETDB1', 'GNG4', 'WDR48', 'TRIM44']
mpurple	human_purple	716	513	28	1.77887	0.00698402	41	0.0221445	1.65473	8.83052	['COX19', 'SLC25A29', 'DYRK1B', 'PELP1', 'FOXK1', 'EPAS1', 'FRMPD3', 'PACS1', 'SEC16A', 'NUDT16', 'NFIB', 'EP400', 'VPS13D', 'SIPA1L3', 'ATG9A', 'TRRAP', 'FTO', 'GBF1', 'DOLK', 'HDAC5', 'CABIN1', 'NDUFC1', 'SLC35B4', 'PKD1', 'LRP4', 'ENAH', 'CORO2B', 'TMEM80']
mred	human_purple	716	668	28	1.33819	0.14525	68	0.277684	0.556449	2.58177	['FEZ2', 'TACC1', 'POLR2F', 'LFNG', 'P4HB', 'STK40', 'CBFB', 'ADAM17', 'HPS5', 'ECH1', 'SLC1A4', 'CKB', 'LGI4', 'SCAMP2', 'SLC13A3', 'DCXR', 'TSSC4', 'ANKRD28', 'MYL9', 'KDELR1', 'ACTN4', 'RPL6', 'KCNE1L', 'PARP3', 'ALDH1L1', 'NET1', 'PHLDA3', 'CRAT']
mskyblue	human_purple	716	545	6	0.331522	0.00275994	35	0.0102512	1.98923	1.95351	['ABLIM3', 'KLHL8', 'ADD1', 'KIDINS220', 'ZFAND5', 'RAB5B']
mviolet	human_purple	716	8	0	0	1	120	1.08333	-0.0347621	0	[]
myellow	human_purple	716	460	27	1.92779	0.00274961	34	0.0105132	1.97826	11.3668	['BTD', 'MKNK2', 'PAFAH1B3', 'WDR81', 'SLC41A1', 'RNF181', 'SERTAD2', 'NCOR2', 'ATP1B2', 'SSH2', 'MAP3K11', 'TMEM184B', 'SORCS2', 'SMPD1', 'VARS', 'CDK2AP2', 'CIC', 'GLUD1', 'BRI3', 'SPG11', 'ARHGDIA', 'ACSBG1', 'USP24', 'ORMDL3', 'SLC6A8', 'MAP1LC3B', 'MGAT1']
mblack	human_red	1146	436	11	0.480751	0.0108848	43	0.0329076	1.4827	2.17318	['TAGLN3', 'TMEM160', 'SLBP', 'CLTB', 'NUP93', 'FAM3C', 'LGALS8', 'NEFM', 'RIMBP2', 'GNPTAB', 'MEIS3']
mblue	human_red	1146	606	21	0.663019	0.0740766	66	0.145909	0.835919	1.72561	['PSMD8', 'PFDN6', 'PFDN4', 'THOC7', 'SCYL1', 'ARL1', 'RAE1', 'BRD2', 'RAB24', 'CHGA', 'TPM1', 'EIF1B', 'AP3S1', 'LSM4', 'EIF3C', 'KCTD6', 'KCNK1', 'HCCS', 'HINT1', 'VDAC3', 'PLK2']
mbrown	human_red	1146	552	48	1.79981	0.000377241	26	0.0018862	2.72441	14.1872	['RAB6A', 'CCDC106', 'IDH3B', 'CAMSAP1', 'CPNE7', 'LDB2', 'NKIRAS1', 'EXOC6', 'PDHX', 'UBE2Q1', 'TOMM70A', 'YWHAH', 'NSF', 'COX6C', 'UBE2E2', 'MRPL1', 'POLB', 'KCNIP4', 'DYNLT3', 'ATPIF1', 'SUB1', 'PFN2', 'BBS7', 'SCG5', 'SUCLA2', 'PPP2R5D', 'RGS7', 'TTC19', 'DBN1', 'SST', 'RELL2', 'HABP4', 'TMEM169', 'ANKRD11', 'PPP1R14C', 'MATK', 'RWDD2A', 'CPEB1', 'TRAPPC6B', 'LRRC49', 'CALM2', 'CACNB2', 'CYCS…
mgold	human_red	1146	427	60	3.14435	1.13261e-12	7	2.10342e-11	10.6771	86.4902	['FAIM2', 'DOK6', 'PRICKLE2', 'SLC25A23', 'ATP2A2', 'AP2B1', 'PTPN4', 'NDRG4', 'CNTNAP1', 'EIF4E3', 'ST3GAL2', 'NICN1', 'BTBD3', 'DNAJA4', 'ELFN2', 'KLHL3', 'XPNPEP3', 'SBK1', 'JPH3', 'ARHGEF4', 'RAP1GDS1', 'CAMK2A', 'KCNK2', 'CHRM1', 'HPCAL4', 'CPLX2', 'HIVEP2', 'LRRN2', 'DCP2', 'QPCT', 'CHCHD6', 'ZFPM2', 'LRRC20', 'VKORC1L1', 'DLG2', 'RAB6B', 'PANX2', 'YPEL1', 'MAP2K1', 'TSPAN13', 'PID1', 'ITPR…
mgreen	human_red	1146	587	35	1.18148	0.341792	82	0.541866	0.266108	1.26838	['UCHL3', 'ELOVL4', 'DSTN', 'TIMM23', 'COPS3', 'KRAS', 'GPR22', 'NEDD8', 'ABI1', 'PSMC6', 'PPP2CA', 'PSMC3', 'SCOC', 'FBXW7', 'DNAJA2', 'ARPC5L', 'EID2', 'NRN1', 'LMO4', 'TCEA2', 'COPS4', 'AJAP1', 'TOMM22', 'MLLT11', 'UBE2M', 'CCT8', 'KLC1', 'PDHB', 'MRPS12', 'PDHA1', 'HSPA8', 'SLC25A4', 'COX7C', 'GAP43', 'MAP6']
mgrey	human_red	1146	470	64	3.03732	8.34032e-13	6	1.80707e-11	10.743	84.4756	['CADPS', 'ANKRD29', 'SCN2B', 'FGF13', 'CPNE4', 'HRK', 'EPHA4', 'KIT', 'CSNK1G1', 'ELAVL3', 'CNIH2', 'MPP2', 'SERP2', 'SLC24A3', 'UBE3A', 'SCN3A', 'SLITRK3', 'PRKCZ', 'CALM1', 'CNTNAP2', 'HSPA12A', 'SYNPR', 'DLG4', 'RAB26', 'DDN', 'SLC6A15', 'CDK5', 'CAMKV', 'TUB', 'JPH4', 'HLF', 'MPPED1', 'LMBR1', 'GRIA1', 'TSPYL4', 'EFNB3', 'LRP1B', 'TNFAIP8L3', 'MRPS10', 'TUBA4A', 'PHYHIP', 'BRWD1', 'SLIT3', '…
mindigo	human_red	1146	492	25	0.99268	1	129	1.00775	-0.00335364	0	['WDR4', 'BSN', 'SAMD14', 'CABP7', 'MEF2D', 'NOS1AP', 'CCM2', 'UBA52', 'MGLL', 'TSPAN17', 'GGA1', 'ST8SIA5', 'RPUSD4', 'ULK1', 'ARHGEF7', 'ELAVL1', 'UBQLN2', 'PSMB5', 'FAM53C', 'NDUFB6', 'NT5DC3', 'BSCL2', 'ATP6V1F', 'ATP5J2', 'IKBKG']
morange	human_red	1146	465	68	3.31399	4.65487e-15	5	1.21027e-13	12.9171	109.365	['MED19', 'GPHN', 'ATP6V1G2', 'NME5', 'TAC1', 'NCOA7', 'PGRMC1', 'BEX1', 'PPP3CA', 'KIFAP3', 'SRF', 'RRAGB', 'NAP1L2', 'RIT2', 'GABRA1', 'FBXL2', 'CHN1', 'TMEM141', 'ENPP5', 'GABRA5', 'SYP', 'UBE2N', 'MAGED1', 'AHSA1', 'IDH3G', 'CMAS', 'MAL2', 'TRO', 'YARS2', 'CAP2', 'ACTR6', 'LRRN3', 'CTXN1', 'SSX2IP', 'TUBA1B', 'ITFG1', 'CHN2', 'PLCB1', 'PAK1', 'NAP1L3', 'NLGN1', 'CAPRIN1', 'FEZF2', 'GSTA4', 'C…
mpurple	human_red	1146	513	41	1.63368	0.00442853	38	0.0151502	1.81958	8.85403	['SRPRB', 'SNPH', 'RGMB', 'TOMM40L', 'GCAT', 'KSR2', 'SLC25A22', 'IDS', 'PARD6A', 'SH3GL2', 'BTBD9', 'EXTL1', 'SHANK3', 'CBX6', 'GPR162', 'ST6GALNAC6', 'IQSEC2', 'PDE2A', 'OAZ1', 'DEF8', 'SHANK2', 'LHFPL4', 'E2F3', 'MAPK8IP1', 'YWHAG', 'ZMAT3', 'WASF1', 'DAGLA', 'CELSR3', 'NISCH', 'KCNQ2', 'CACNA1I', 'EPB41L1', 'CLSTN2', 'VAMP2', 'SBF1', 'SLC45A4', 'RAPH1', 'SYNGR1', 'NOMO1', 'PIN1']
mred	human_red	1146	668	10	0.275536	1.0916e-06	12	1.18257e-05	4.92717	3.78252	['SH2D5', 'UGP2', 'GJB6', 'LPCAT1', 'PPFIBP1', 'RALB', 'DOC2A', 'CAMK1', 'LY6E', 'ACVR1']
mskyblue	human_red	1146	545	62	2.45965	4.60449e-09	10	5.98584e-08	7.22287	47.2159	['CDH8', 'TRIM37', 'FAM20B', 'CPNE6', 'KCND2', 'ATP2B3', 'RAB3C', 'NOL4', 'ARHGAP20', 'RUSC1', 'AGK', 'DACT3', 'PNMA2', 'LGI1', 'NR3C2', 'RERG', 'PPFIA2', 'UBE2W', 'FAM131A', 'ZCCHC12', 'PPP3R1', 'BTRC', 'KLHL13', 'ARMCX2', 'SPINT2', 'SCN3B', 'TSPYL5', 'ARHGEF9', 'EPS15', 'ELMOD1', 'RALYL', 'SYT1', 'GABARAPL1', 'SLC30A9', 'AMPH', 'G3BP2', 'PPP1R7', 'RNF145', 'CADPS2', 'CAMK1G', 'GABBR1', 'CXCL14'…
mviolet	human_red	1146	8	0	0	1	122	1.06557	-0.0275835	0	[]
myellow	human_red	1146	460	12	0.492572	0.0100689	42	0.0311655	1.50633	2.265	['MT3', 'ARF5', 'KIF21B', 'PDRG1', 'MRPL28', 'SNAPC2', 'CLIP3', 'PIH1D1', 'ECHS1', 'NCAN', 'TUBB3', 'HSPH1']
mblack	human_yellow	513	436	6	0.597619	0.254684	76	0.435643	0.360869	0.817383	['LIMCH1', 'RBPJ', 'PCSK5', 'H3F3A', 'CDAN1', 'HNRNPL']
mblue	human_yellow	513	606	13	0.938512	1	117	1.11111	-0.0457575	0	['PA2G4', 'MAP3K7', 'PNPT1', 'RBM39', 'PTP4A2', 'ZRANB1', 'LRRFIP1', 'PCYOX1', 'MTA2', 'RRAGC', 'PAK1IP1', 'SYAP1', 'CBX3']
mbrown	human_yellow	513	552	13	1.02977	0.885006	115	1.00044	-0.000191935	0.125798	['MSH3', 'TTC17', 'ZMYND11', 'RNF170', 'ATG12', 'BLZF1', 'MPHOSPH10', 'CADM1', 'ROCK2', 'RABGAP1', 'RAB3IP', 'NDUFS1', 'USP33']
mgold	human_yellow	513	427	12	1.23928	0.414687	90	0.598993	0.222578	1.09085	['FKTN', 'PHACTR1', 'PURA', 'DUSP3', 'MTF1', 'DNAJB14', 'SHC3', 'GABRB1', 'PPTC7', 'PPP2R5E', 'PSD3', 'IVD']
mgreen	human_yellow	513	587	16	1.2018	0.482136	96	0.652893	0.185158	0.876749	['LYRM2', 'TNPO3', 'PSMD12', 'HOOK1', 'CDKN2AIPNL', 'ZC3H14', 'HNRNPU', 'CCDC34', 'FAM133B', 'SMARCC2', 'ICA1', 'ARID4B', 'LRRCC1', 'CETN3', 'TAX1BP1', 'DENR']
mgrey	human_yellow	513	470	15	1.41877	0.208525	70	0.38726	0.411997	2.22421	['CAMK1D', 'PROX1', 'SLIT2', 'RAB9B', 'PHACTR2', 'PUM1', 'CDS1', 'BRD3', 'L2HGDH', 'CYLD', 'TTLL7', 'ADCY2', 'FOXRED2', 'MBTD1', 'SYNJ2']
mindigo	human_yellow	513	492	18	1.64273	0.0467798	60	0.101356	0.994149	5.03054	['TM7SF3', 'ZBTB20', 'CNNM3', 'KCTD12', 'HIPK2', 'NFIC', 'RHOQ', 'RNF165', 'RORB', 'YY1', 'UBE2H', 'NTRK2', 'CCNI', 'FKBP14', 'EP300', 'POFUT1', 'NAV1', 'PDPR']
morange	human_yellow	513	465	6	0.552475	0.206168	69	0.388432	0.410685	0.872394	['PPA2', 'CLUAP1', 'ANKS1B', 'TTC14', 'LRRC4C', 'TNIK']
mpurple	human_yellow	513	513	16	1.38554	0.228649	73	0.407182	0.390211	2.04446	['HELZ', 'UHMK1', 'SLC38A1', 'DUSP8', 'ERGIC1', 'SORL1', 'PLEKHB2', 'GSK3B', 'GNA11', 'MLLT6', 'STOX2', 'ZADH2', 'TNRC6B', 'WDR82', 'RNF157', 'GABRA2']
mred	human_yellow	513	668	11	0.708066	0.294869	78	0.491449	0.308522	0.864706	['LYN', 'CFLAR', 'LEPROT', 'TNPO1', 'CTSB', 'EIF2AK2', 'ANXA11', 'SERINC3', 'ADD3', 'LAIR1', 'RRM1']
mskyblue	human_yellow	513	545	15	1.21374	0.46605	95	0.637753	0.195347	0.926645	['PPP1R9A', 'BAG4', 'SYNJ2BP', 'GNB5', 'GNL3L', 'TMEM74', 'MPDZ', 'SCN2A', 'PEG3', 'STXBP6', 'XKR4', 'DIXDC1', 'DBT', 'UGCG', 'GPC5']
mviolet	human_yellow	513	8	0	0	1	125	1.04	-0.0170333	0	[]
myellow	human_yellow	513	460	3	0.276458	0.0111089	44	0.0328219	1.48384	1.24406	['PTPN1', 'PHKA2', 'ITIH5']
