## Supplementary material for "Disease modification upon brief exposure to tofacitinib during chronic epilepsy": mouse_metadata

### Sheet: Sheet1
Molecular Experiments
Number	Experiment	Figures	Mouse strain	Genotype(s)	Sex	Seizure model	Lab
1	Bulk RNAseq	Fig. 1, S2, S3, S6	C57BL6	EZH2(f/f);Syn1Cre(+/-), EZH2(+/+);Syn1Cre(+/-)	male and female	Systemic KA	Roopra
2	Single nuclei RNAseq	Fig. 2, 5, S14	C57BL6	WT	male and female	Pilocarpine	Dingledine
3	Western Blotting (acute period post-SE)	Fig. 1, 4, S4, S8	C57BL6 and FVB	EZH2(f/f);Syn1Cre(+/-), EZH2(+/+);Syn1Cre(+/-), WT	male and female	Pilocarpine, Systemic KA	Roopra, Dingledine
4	Western Blotting (chronic period post-SE)	Fig. 4, 5, S7, S9	FVB	WT	male and female	Systemic KA	Roopra
5	Immunofluorescence (acute period post-SE)	Fig. S1, S4	C57BL6 and FVB	EZH2(f/f);Syn1Cre(+/-), EZH2(+/+);Syn1Cre(+/-), WT	male and female	Systemic KA	Roopra
6	Immunofluorescence (chronic period post-SE)	Fig. 9	FVB	WT	male and female	Systemic KA	Roopra
Behavioral and Seizure Experiments
Number	Experiment	Figures	Mouse strain	Genotype(s)	Sex	Seizure model	Lab	Seizure detection method
7	Flurothyl seizure threshold (EZH2nKO mice)	Fig. S1	C57BL6	EZH2(f/f);Syn1Cre(+/-), EZH2(+/+);Syn1Cre(+/-)	male and female	Systemic KA	Roopra	n/a
8	Fluorthyl seizure threshold (CP690550 Pre-treatment)	Fig. S11	FVB	WT	male and female	Systemic KA	Roopra	n/a
9	PTZ seizure threshold (CP690550 Pre-treatment)	Fig. S11	FVB	WT	male and female	Systemic KA	Roopra	n/a
10	SRS Activity (EZH2nKO mice)	Fig. S1, S11	FVB	EZH2(f/f);Syn1Cre(+/-), EZH2(+/+);Syn1Cre(+/-)	male and female	Systemic KA	Roopra	Video recording
11	SRS Activity (Acute CP690550 Treatment)	Fig. S8	FVB	WT	male and female	Systemic KA	Roopra	Video recording
12	Forced Alternation (Acute CP690550 Treatment)	Fig. S8	FVB	WT	male and female	Systemic KA	Roopra	Same mice as experiment 11
13	SRS Activity (Chronic CP690550 Treatment)	Fig. 6	C57BL6	WT	male and female	IHKA	Maguire	24/7 EEG recording
14	SRS Activity (EZH2nKO mice + Chronic CP690550 Treatment)	Fig. S11	FVB	EZH2(f/f);Syn1Cre(+/-), EZH2(+/+);Syn1Cre(+/-)	male and female	Systemic KA	Roopra	Video recording
15	SRS Activity (Chronic CP690550 Treatment)	Fig. 7, S12	FVB	WT	male and female	Systemic KA	Roopra	Video recording
16	SRS Activity (Chronic CP690550 Washout)	Fig. 7, S12	FVB	WT	male and female	Systemic KA	Roopra	Video recording
17	Spontaneous Alternation (Chronic CP690550 Treatment)	Fig. 8, S13	FVB	WT	male and female	Systemic KA	Roopra	Same mice as experiments 15-16
18	Forced Alternation (Chronic CP690550 Treatment)	Fig. 8, S13	FVB	WT	male and female	Systemic KA	Roopra	Same mice as experiments 15-16
19	Spontaneous Alternation (Naïve mice)	Fig. S11	FVB	WT	male and female	n/a	Roopra	n/a
